# Spatial and Single-Cell Transcriptomics Decipher the Crosstalk Environment of *DEFB1*^+^ Cancer Cells and *IFI30*^+^ Macrophages in Intrahepatic Cholangiocarcinoma

**DOI:** 10.1101/2025.11.22.689892

**Authors:** Guoliang Wang, Hang Meng, Meng Li, Xiangdong Fang, Weilong Zou, Hongzhu Qu

## Abstract

Intrahepatic cholangiocarcinoma (ICC) is a rare but highly aggressive primary liver malignancy distinguished by a profoundly heterogeneous tumor microenvironment, which underlies its limited response to targeted and immune-based therapies. Deciphering the cellular composition and intercellular signaling within this complex ecosystem is critical to understanding ICC progression and to identifying actionable therapeutic targets. Here, we integrated single-cell RNA sequencing and spatial transcriptomics to construct a comprehensive cellular and transcriptional atlas of human ICC. Our analyses revealed a continuous trajectory of T-cell state transition from activation to exhaustion, with *CD8*^+^ proliferating T cells exhibiting two distinct exhaustion programs, namely terminal and progenitor-like exhaustion. Notably, *DEFB1*^+^ cholangiocytes and *IFI30*^+^ macrophages displayed a strong positive correlation across independent ICC cohorts and were found in close spatial proximity within the tumor microenvironment. Mechanistically, their interaction appears to be mediated by the *TGFB1* – *TGFBR1* signaling pathway, contributing to tumor progression and immunotherapy resistance. Together, these findings delineate the cellular architecture and spatial organization of the ICC microenvironment, uncovering a key cholangiocyte–macrophage axis that shapes immune dysfunction and offers a potential therapeutic entry point to enhance immunotherapy efficacy in ICC.
