## Supplemental Tables for "Spatial and Single-Cell Transcriptomics Decipher the Crosstalk Environment of *DEFB1*^+^ Cancer Cells and *IFI30*^+^ Macrophages in Intrahepatic Cholangiocarcinoma"

### Sheet: Table S1
Table S1 The number of interactions between cell types in adjacent normal tissue
	CD4+ Tn	CD4+ Tem	Treg	CD8+ Tn	CD8+ Trm	CD8+ Tem	CD8+ Tpr	CD8+ Temra	cDC1	cDC2	pDC	Monocyte	NK	B cell	Plasma	Mast	Hepatocyte	IFI30+ Mac	IL8+ Mac	CD3E+ Mac	FOLR2+ Mac	STMN1+ Mac	KRTs+ Mac	CCL14+ Mac	vCAF	apCAF	iCAF	myCAF	eCAF	Artery EC	Vein EC	Capillary EC	Lymphatic EC	DEFB1+ Cho	CCL4+ Cho	PTTG1+ Cho	CCL21+ Cho	TFFs+ Cho
CD4+ Tn	1	5	3	2	3	3	3	3	3	5	4	5	3	2	2	0	1	6	6	5	5	8	6	5	1	2	1	0	0	3	4	2	3	1	3	0	2	2
CD4+ Tem	1	3	2	2	2	3	2	2	4	3	2	6	3	2	2	0	0	7	7	3	6	8	7	6	0	1	0	0	0	1	1	1	1	0	2	0	1	1
Treg	1	3	3	1	2	2	2	2	4	3	3	3	0	2	2	0	0	4	4	3	3	5	4	3	0	0	0	0	0	2	3	2	3	1	2	0	0	1
CD8+ Tn	1	6	4	0	3	3	3	2	4	6	5	6	1	2	1	0	1	7	7	6	6	9	7	6	1	2	1	0	0	3	5	3	4	1	2	0	2	2
CD8+ Trm	1	2	2	0	2	2	2	0	6	5	3	6	0	2	0	0	0	7	7	5	6	8	7	6	0	2	0	0	0	2	2	2	2	1	1	0	1	2
CD8+ Tem	0	1	1	0	0	2	2	0	1	4	1	5	0	2	0	0	0	5	6	3	5	7	5	5	0	2	0	0	0	2	1	1	1	1	0	0	1	2
CD8+ Tpr	1	2	2	0	2	2	2	0	5	5	3	6	0	2	1	0	0	7	7	5	6	8	7	6	0	2	0	0	0	4	4	3	4	2	1	0	1	3
CD8+ Temra	1	1	1	0	0	2	2	0	2	3	2	3	0	2	0	0	0	3	4	3	3	5	4	3	0	1	0	0	0	1	1	1	1	0	0	0	1	1
cDC1	4	7	6	2	5	6	5	4	7	8	6	7	3	6	7	3	0	9	9	7	8	10	8	8	1	3	3	0	0	3	7	4	3	2	4	2	1	5
cDC2	3	4	4	2	2	5	4	2	6	8	5	7	3	5	4	2	0	8	9	6	8	10	8	9	1	3	2	0	0	6	9	6	7	1	2	2	1	5
pDC	0	1	2	0	0	2	2	0	1	4	2	3	0	3	2	0	0	3	5	2	5	5	3	3	1	1	0	0	0	1	2	2	2	0	0	0	0	1
Monocyte	3	4	3	3	3	4	3	3	4	6	3	5	4	4	5	3	1	7	7	4	7	7	5	8	2	4	3	0	0	5	7	4	5	2	3	3	1	4
NK	2	5	4	0	3	3	3	2	7	6	4	8	0	3	3	1	0	10	9	6	8	11	9	9	0	4	1	0	0	3	3	3	2	2	3	0	1	6
B cell	1	1	2	0	0	2	2	0	3	3	3	2	0	2	0	0	0	3	3	3	2	3	3	2	0	0	0	0	0	0	1	1	1	0	0	0	0	0
Plasma	1	4	3	1	2	2	2	2	3	4	3	5	0	2	2	0	0	6	6	4	5	7	6	5	0	1	0	0	0	3	4	3	3	1	2	0	1	3
Mast	0	2	0	0	0	0	0	0	0	2	0	3	0	0	0	0	0	3	3	2	3	3	3	4	0	2	0	0	0	7	7	6	7	1	0	0	2	4
Hepatocyte	1	2	1	0	1	2	2	0	3	3	2	2	0	2	0	0	0	4	4	3	3	5	3	3	0	3	0	0	0	4	4	3	4	1	1	0	2	3
IFI301+ Mac	3	2	3	2	2	5	4	2	4	7	4	6	3	5	6	2	0	7	8	4	7	9	6	7	1	1	2	0	0	2	4	1	2	1	2	2	0	3
IL8+ Mac	3	7	4	3	4	5	4	4	4	9	5	11	5	4	5	3	2	12	12	7	12	12	11	12	2	6	4	0	0	8	12	7	8	2	4	3	3	5
CD3E+ Mac	4	5	5	3	4	6	5	3	7	9	6	8	4	6	5	3	1	11	11	7	10	11	9	10	2	3	3	0	0	5	8	5	6	2	3	3	2	7
FOLR2+ Mac	3	5	5	3	4	6	5	4	4	9	5	10	5	5	5	3	2	11	11	7	11	11	10	10	2	3	4	0	0	3	7	2	4	2	4	3	1	4
STMN1+ Mac	3	8	5	3	5	6	5	3	6	11	7	10	4	5	5	2	1	12	13	8	13	14	11	11	3	4	3	0	0	4	8	4	4	2	4	2	2	7
KRTs+ Mac	3	4	3	3	3	4	3	3	4	7	3	7	4	4	5	3	1	9	9	5	9	8	7	8	2	3	3	0	0	5	7	4	4	2	3	3	2	5
CCL14+ Mac	4	3	4	3	3	6	5	3	6	7	5	8	4	6	7	3	1	10	11	6	10	11	9	10	2	2	3	0	0	4	6	3	4	2	3	3	1	4
vCAF	5	5	5	3	5	5	6	4	6	8	5	6	4	5	7	3	9	8	10	7	12	8	6	7	8	15	7	0	0	9	9	6	9	10	5	4	3	12
apCAF	4	4	5	3	3	5	6	4	5	13	6	9	4	7	9	3	9	13	15	8	17	14	9	11	9	14	7	0	0	11	10	8	11	10	4	4	6	15
iCAF	3	3	3	2	2	4	4	2	3	6	4	6	2	4	4	2	6	6	10	4	12	9	7	6	4	9	3	0	0	6	7	4	7	7	2	2	3	10
myCAF	0	0	0	0	0	0	0	0	0	0	0	0	0	0	0	0	0	0	0	0	0	0	0	0	0	0	0	0	0	0	0	0	0	0	0	0	0	0
eCAF	0	0	0	0	0	0	0	0	0	0	0	0	0	0	0	0	0	0	0	0	0	0	0	0	0	0	0	0	0	0	0	0	0	0	0	0	0	0
Artery EC	5	4	5	3	4	6	6	4	7	10	5	7	5	5	5	3	3	10	11	7	11	12	7	9	7	8	7	0	0	5	5	2	4	4	5	4	2	7
Vein EC	3	5	4	4	4	5	4	4	5	6	4	8	5	4	4	2	0	10	10	5	9	11	9	9	1	3	2	0	0	4	6	3	4	1	4	2	2	4
Capillary EC	1	2	2	2	2	3	2	2	2	3	2	3	3	2	2	0	0	4	5	2	4	5	4	3	1	2	0	0	0	3	3	2	3	1	2	0	1	2
Lymphatic EC	5	5	5	3	5	6	6	4	6	10	4	9	5	5	4	2	3	12	13	7	12	13	9	10	4	8	5	0	0	6	5	4	4	4	5	2	3	7
DEFB1+ Cho	5	7	6	5	4	5	6	6	7	8	5	6	7	4	7	2	3	6	8	7	7	10	5	9	7	12	8	0	0	9	9	6	9	5	6	4	3	11
CCL4+ Cho	1	4	3	1	2	2	2	2	5	5	3	6	0	2	2	0	0	7	7	5	6	8	7	6	0	2	0	0	0	2	2	2	2	1	2	0	1	2
PTTG1+ Cho	0	1	1	0	0	2	2	0	1	3	2	3	0	2	0	0	0	3	4	2	3	5	4	3	0	1	0	0	0	1	1	1	1	0	0	0	1	1
CCL21+ Cho	3	4	4	1	3	3	4	3	4	6	3	5	2	4	4	1	3	7	7	5	8	7	5	6	3	5	3	0	0	4	3	2	3	4	3	2	1	6
TFFs+ Cho	7	11	8	5	6	7	8	7	9	11	7	9	8	6	9	4	3	12	12	9	13	13	8	13	9	20	10	0	0	14	14	9	12	8	8	6	4	20

### Sheet: Table S2
Table S2 The number of interactions between cell types in tumor tissue
	CD4+ Tn	CD4+ Tem	Treg	CD8+ Tn	CD8+ Trm	CD8+ Tem	CD8+ Tpr	CD8+ Temra	cDC1	cDC2	pDC	Monocyte	NK	B cell	Plasma	Mast	Hepatocyte	IFI30+ Mac	IL8+ Mac	CD3E+ Mac	FOLR2+ Mac	STMN1+ Mac	KRTs+ Mac	CCL14+ Mac	vCAF	apCAF	iCAF	myCAF	eCAF	Artery EC	Vein EC	Capillary EC	Lymphatic EC	DEFB1+ Cho	PSCA+ Cho	CCL4+ Cho	PTTG1+ Cho	CCL21+ Cho	TFFs+ Cho
CD4+ Tn	1	3	3	1	2	3	3	1	2	5	2	5	2	1	2	0	1	6	7	5	5	5	5	5	1	2	3	3	3	4	6	3	3	1	3	4	2	3	1
CD4+ Tem	1	1	2	1	2	2	2	1	1	3	1	3	1	1	2	0	0	3	4	3	3	3	3	2	1	2	2	2	2	3	7	3	3	0	2	1	1	3	0
Treg	1	5	6	1	3	6	5	1	4	8	3	7	3	2	4	1	4	8	8	7	7	8	8	9	3	4	5	4	5	8	9	6	5	4	4	7	5	6	4
CD8+ Tn	1	3	3	1	2	3	3	1	2	5	2	5	2	1	4	0	1	5	6	5	5	5	5	3	1	2	3	2	2	3	5	2	2	1	3	3	1	2	1
CD8+ Trm	1	1	2	1	3	2	3	1	2	4	3	4	1	2	3	1	1	4	6	4	4	4	4	3	0	2	2	2	2	2	5	1	1	1	3	2	1	2	1
CD8+ Tem	1	0	1	1	2	1	1	0	1	3	1	3	1	1	1	0	0	3	5	3	3	3	3	3	0	2	1	2	2	3	4	3	3	0	2	1	1	3	0
CD8+ Tpr	2	2	6	2	6	5	8	2	5	8	4	7	3	2	6	2	1	8	10	8	7	8	7	6	0	4	3	3	5	4	7	3	3	1	5	3	4	4	1
CD8+ Temra	1	1	2	1	2	2	2	1	1	3	1	3	1	1	2	0	0	3	4	3	3	3	3	1	0	1	2	1	1	1	3	1	1	0	2	1	0	1	0
cDC1	3	5	7	5	4	5	7	3	5	8	4	7	6	4	4	3	2	9	9	9	8	9	7	7	3	4	4	5	5	5	7	4	5	4	4	6	6	5	2
cDC2	3	6	7	4	4	5	6	3	5	8	4	7	5	4	8	3	4	8	8	8	8	8	7	8	3	3	4	3	5	7	9	6	6	4	4	6	5	4	2
pDC	2	2	4	3	3	3	4	1	3	7	2	5	2	2	5	2	3	6	7	5	6	6	4	3	2	2	2	2	5	3	3	3	3	2	4	3	4	2	0
Monocyte	5	4	9	6	6	6	8	4	4	8	3	7	5	5	8	4	7	9	12	9	8	9	7	8	3	8	7	5	13	9	12	8	8	10	10	6	13	5	2
NK	1	1	5	1	2	3	3	1	5	7	2	6	1	2	3	1	4	7	9	6	6	7	7	6	1	4	4	2	6	3	5	4	2	4	8	3	5	3	2
B cell	1	1	3	1	2	2	2	1	2	3	2	3	1	1	2	0	0	3	3	3	3	3	3	1	0	1	0	0	0	0	1	1	0	0	0	1	0	0	0
Plasma	1	1	4	2	2	2	4	1	1	4	1	4	2	1	3	0	0	6	9	5	5	6	4	2	3	6	6	7	9	5	11	4	5	4	10	1	7	6	3
Mast	1	1	3	2	2	2	2	1	2	4	1	4	1	1	2	0	2	4	4	4	4	4	4	1	1	0	1	0	2	0	1	0	0	2	2	1	2	0	0
Hepatocyte	4	6	8	5	5	6	9	4	6	10	5	8	6	4	8	5	5	13	18	10	11	13	11	11	8	13	13	13	18	10	17	8	10	8	14	7	11	11	9
IFI30+ Mac	4	6	8	5	5	5	7	4	5	8	4	7	5	5	10	4	4	11	16	8	9	10	8	9	6	7	8	8	9	8	15	7	8	6	8	6	8	8	4
IL8+ Mac	3	4	6	5	4	4	5	2	3	5	3	7	4	3	6	3	5	10	16	6	7	7	5	7	4	6	4	6	10	8	13	8	8	7	7	3	9	6	2
CD3E+ Mac	4	4	9	4	5	6	8	2	5	9	3	8	4	3	9	4	4	10	14	10	9	10	8	8	3	6	8	6	11	7	10	5	6	6	11	7	10	6	2
FOLR2+ Mac	5	2	7	6	5	5	7	4	4	8	3	8	6	5	9	3	1	12	15	9	8	10	7	5	3	5	6	4	7	4	7	3	4	5	5	5	7	4	2
STMN1+ Mac	4	6	9	6	5	6	8	4	7	10	5	9	7	5	10	4	5	13	18	10	11	12	10	10	7	10	9	9	11	7	11	5	5	8	9	8	10	8	5
KRTs+ Mac	4	6	9	6	5	5	8	3	4	7	3	8	5	4	8	4	6	13	15	9	9	10	7	9	4	7	9	7	14	10	14	8	10	10	14	5	13	8	5
CCL14+ Mac	3	3	6	5	4	4	6	2	3	7	2	6	4	2	4	2	0	8	10	7	8	8	6	4	3	5	6	4	5	3	8	3	3	0	3	4	2	4	1
vCAF	2	3	6	3	3	3	4	2	2	5	2	5	3	2	6	2	7	6	11	5	8	6	9	7	8	11	9	12	17	10	11	9	10	7	11	5	11	13	8
apCAF	3	7	8	4	4	7	7	3	5	9	4	8	5	5	11	2	10	11	22	8	12	11	15	14	11	15	14	15	27	18	21	14	15	14	21	8	17	18	14
iCAF	1	2	4	1	2	3	4	1	1	4	1	5	1	2	5	2	1	6	8	5	5	6	4	4	4	9	8	10	11	6	8	5	7	5	11	2	7	6	3
myCAF	1	2	4	2	2	3	4	1	2	5	2	4	3	2	3	2	3	5	7	5	5	6	7	4	5	8	7	9	13	5	7	3	4	6	10	4	7	6	5
eCAF	1	5	6	2	2	3	5	1	3	5	2	5	3	2	5	2	5	11	13	6	7	9	9	12	6	11	8	13	21	18	21	14	15	9	16	5	14	16	8
Artery EC	4	4	7	5	5	6	8	3	5	10	4	7	6	3	6	3	3	9	13	9	10	11	10	6	8	10	10	9	16	8	12	7	7	5	13	6	9	8	6
Vein EC	3	2	7	3	5	5	8	2	3	8	2	7	4	3	5	4	2	10	13	8	8	9	7	5	4	6	6	7	10	4	8	3	5	4	9	4	7	4	3
Capillary EC	2	3	6	3	4	4	6	2	3	8	2	6	3	2	5	2	0	8	11	7	9	9	6	4	6	7	7	6	7	4	8	4	4	2	7	3	5	4	3
Lymphatic EC	2	3	5	3	4	4	7	2	3	7	2	6	5	3	5	3	2	8	11	7	8	9	6	3	3	4	5	4	10	4	9	3	4	3	8	5	7	5	4
DEFB1+ Cho	5	6	10	5	6	6	9	4	5	8	5	8	6	4	9	5	8	19	18	10	9	11	12	13	5	10	11	11	25	14	19	12	13	12	20	8	19	15	11
PSCA+ Cho	4	6	10	6	5	5	8	4	4	8	5	9	6	5	7	3	10	15	19	9	11	12	11	15	10	17	13	15	29	19	21	16	15	15	23	7	21	19	11
CCL4+ Cho	1	3	4	2	2	3	4	1	3	5	3	5	3	2	2	1	3	6	8	6	5	6	5	6	2	4	4	5	8	6	8	5	6	5	9	4	7	5	1
PTTG1+ Cho	3	8	10	5	5	6	8	4	5	8	6	8	6	5	8	5	10	13	19	9	10	11	11	14	10	17	15	16	25	15	20	14	15	14	22	7	18	17	10
CCL21+ Cho	3	5	8	4	5	7	8	3	5	9	4	8	6	5	8	4	5	12	16	9	11	11	12	10	8	11	11	12	19	10	15	9	9	7	13	8	11	13	8
TFFs+ Cho	3	5	9	5	5	6	9	3	6	8	4	8	6	4	8	5	8	13	15	10	9	11	11	9	8	11	10	10	18	14	16	10	12	10	16	7	15	11	7

### Sheet: Table S3
Table S3 The weight of interactions between cell types in adjacent normal tissue.
	CD4+ Tn	CD4+ Tem	Treg	CD8+ Tn	CD8+ Trm	CD8+ Tem	CD8+ Tpr	CD8+ Temra	cDC1	cDC2	pDC	Monocyte	NK	B cell	Plasma	Mast	Hepatocyte	IFI30+ Mac	IL8+ Mac	CD3E+ Mac	FOLR2+ Mac	STMN1+ Mac	KRTs+ Mac	CCL14+ Mac	vCAF	apCAF	iCAF	myCAF	eCAF	Artery EC	Vein EC	Capillary EC	Lymphatic EC	DEFB1+ Cho	CCL4+ Cho	PTTG1+ Cho	CCL21+ Cho	TFFs+ Cho
CD4+ Tn	0.0904528	0.229611	0.265664	0.189754	0.230054	0.339633	0.322288	0.204763	0.263837	0.393624	0.298522	0.251527	0.183266	0.31944	0.212544	0	0.00188178	0.345973	0.444449	0.341562	0.236561	0.342486	0.396884	0.193386	0.00489319	0.0244131	0.00314938	0	0	0.0372179	0.0212204	0.0263354	0.0260253	0.00384218	0.220181	0	0.0052543	0.0223228
CD4+ Tem	0.0939616	0.241605	0.268921	0.197001	0.233964	0.351265	0.329359	0.206689	0.287714	0.379232	0.302172	0.233032	0.191585	0.33055	0.220538	0	0	0.370513	0.555957	0.318548	0.379821	0.350526	0.402573	0.21156	0	0.0192033	0	0	0	0.0237434	0.0246459	0.0670476	0.0541691	0	0.224881	0	0.00251891	0.0399433
Treg	0.0867804	0.210715	0.252982	0.119519	0.216695	0.321803	0.306196	0.191156	0.254832	0.350963	0.290828	0.147634	0	0.307724	0.20416	0	0	0.29351	0.374003	0.291178	0.16857	0.302894	0.308146	0.147241	0	0	0	0	0	0.0195684	0.019234	0.0227407	0.0168856	0.0031943	0.208259	0	0	0.00669475
CD8+ Tn	0.0769667	0.224902	0.234248	0	0.198561	0.295107	0.279287	0.0695722	0.231332	0.349306	0.271006	0.241406	0.00465994	0.275954	0.120436	0	0.00234344	0.326683	0.439271	0.303338	0.268459	0.311408	0.364761	0.196775	0.00608913	0.0484224	0.0039208	0	0	0.0664274	0.0584172	0.11459	0.0934165	0.00478248	0.129742	0	0.00894372	0.0649131
CD8+ Trm	0.0702168	0.0305351	0.10231	0	0.176498	0.264875	0.2516	0	0.240854	0.313993	0.24189	0.22239	0	0.253704	0	0	0	0.308371	0.430427	0.267232	0.28501	0.286271	0.346542	0.191661	0	0.0298933	0	0	0	0.0352879	0.0430519	0.109679	0.0841058	0.00371722	0.11502	0	0.00343678	0.0580121
CD8+ Tem	0	0.0284575	0.0846264	0	0	0.229869	0.21812	0	0.00805297	0.274854	0.138812	0.210625	0	0.220415	0	0	0	0.167616	0.378617	0.129487	0.253754	0.249055	0.200725	0.166478	0	0.0326046	0	0	0	0.0387217	0.0371433	0.0988666	0.080403	0.00345696	0	0	0.00384038	0.0636743
CD8+ Tpr	0.0739275	0.0366538	0.105856	0	0.185548	0.277796	0.263976	0	0.222616	0.331334	0.249368	0.247255	0	0.265977	0.115896	0	0	0.319469	0.441953	0.285315	0.286753	0.29915	0.373425	0.197862	0	0.0372006	0	0	0	0.0519464	0.0538132	0.129562	0.103497	0.00422311	0.120791	0	0.00452904	0.0757113
CD8+ Temra	0.0665392	0.0255925	0.0931261	0	0	0.251971	0.23925	0	0.187232	0.291973	0.21953	0.215611	0	0.241439	0	0	0	0.162592	0.390646	0.250659	0.24928	0.258679	0.328593	0.162851	0	0.0261027	0	0	0	0.0322203	0.033434	0.0895667	0.0726998	0	0	0	0.00344496	0.0538848
cDC1	0.19362	0.285655	0.358717	0.0854343	0.298578	0.444226	0.394015	0.164719	0.292786	0.433766	0.320764	0.250311	0.105063	0.355277	0.219815	0.0850716	0	0.375407	0.466236	0.387117	0.251303	0.373291	0.396885	0.227983	0.00391395	0.0108923	0.0558308	0	0	0.0188233	0.0525859	0.0302396	0.0158992	0.00419473	0.208502	0.0449141	0.000236036	0.0325382
cDC2	0.181715	0.0957774	0.22252	0.0886047	0.099938	0.39497	0.352781	0.0998948	0.258086	0.414498	0.278854	0.292943	0.102184	0.321175	0.0687004	0.0876149	0	0.238176	0.436321	0.369019	0.24808	0.344676	0.406611	0.231485	0.0040683	0.0226858	0.0563536	0	0	0.0869943	0.088346	0.0530747	0.0462231	0.010537	0.0798009	0.0466381	0.00173737	0.0421592
pDC	0	0.00446165	0.0860686	0	0	0.22387	0.212389	0	0.00209299	0.254434	0.145114	0.103989	0	0.218195	0.0144328	0	0	0.107742	0.298133	0.0986652	0.165007	0.101151	0.104801	0.105657	0.0120181	0.00750302	0	0	0	0.0126987	0.012692	0.0238587	0.0135205	0	0	0	0	0.00861535
Monocyte	0.0535303	0.0475618	0.0591281	0.0441834	0.0485809	0.0779443	0.0773521	0.0488422	0.0518579	0.0933932	0.0380466	0.111654	0.0476667	0.045864	0.0636663	0.041745	0.00251887	0.0754927	0.0943932	0.082338	0.0815042	0.0749961	0.105507	0.0790102	0.00817036	0.035219	0.0383293	0	0	0.142118	0.0991172	0.0539109	0.0576845	0.0261322	0.0536121	0.0371801	0.0056407	0.0600919
NK	0.0845874	0.230947	0.241416	0	0.204581	0.303179	0.28794	0.0702865	0.362226	0.343861	0.277836	0.220127	0	0.291085	0.191644	0.000918676	0	0.359342	0.520173	0.288537	0.370764	0.325406	0.369355	0.219768	0	0.038348	0.00218677	0	0	0.0419741	0.052986	0.12829	0.0966108	0.00572066	0.195581	0	0.00394179	0.0870733
B cell	0.0686053	0.00558531	0.100613	0	0	0.259233	0.246199	0	0.195427	0.284721	0.238216	0.117707	0	0.248342	0	0	0	0.236523	0.301063	0.234493	0.132778	0.243182	0.247116	0.120272	0	0	0	0	0	0	0.0108195	0.0226345	0.0129055	0	0	0	0	0
Plasma	0.0831745	0.201729	0.239432	0.114723	0.207988	0.309572	0.294451	0.183341	0.231815	0.336979	0.270549	0.153966	0	0.296129	0.195908	0	0	0.283837	0.372004	0.28015	0.179242	0.290808	0.306124	0.141669	0	0.00373447	0	0	0	0.00530182	0.00552296	0.0144683	0.000640113	0.000108014	0.199879	0	0.000483231	0.0101731
Mast	0	0.0367664	0	0	0	0	0	0	0	0.0377466	0	0.129966	0	0	0	0	0	0.0505164	0.0479823	0.050232	0.0468126	0.023791	0.109913	0.0545034	0	0.0539246	0	0	0	0.162412	0.113144	0.175461	0.14727	0.0120868	0	0	0.00790961	0.0945368
Hepatocyte	0.0736657	0.00868308	0.102787	0	0.120666	0.276888	0.263106	0	0.212764	0.311242	0.241403	0.133315	0	0.265114	0	0	0	0.259355	0.327813	0.255978	0.154424	0.267909	0.26413	0.127613	0	0.028234	0	0	0	0.0249518	0.01892	0.0353406	0.0303246	0.00227288	0.120385	0	0.00114717	0.0235022
IFI30+ Mac	0.178249	0.0908619	0.214432	0.0898955	0.101379	0.379925	0.337025	0.101334	0.185769	0.377441	0.255982	0.261212	0.104715	0.305062	0.0832307	0.0889159	0	0.226738	0.431608	0.231882	0.264111	0.323828	0.254805	0.214057	0.00413134	0.00784981	0.0571969	0	0	0.0734345	0.0723906	0.0172125	0.0249733	0.112275	0.0809684	0.0473411	0	0.0414381
IL8+ Mac	0.130012	0.119276	0.141762	0.108809	0.122258	0.186204	0.148363	0.116174	0.0799899	0.235739	0.0816633	0.274601	0.114808	0.116832	0.106211	0.0859977	0.00365226	0.236458	0.355922	0.221334	0.326655	0.143219	0.27779	0.154664	0.00604824	0.0444854	0.0703683	0	0	0.124357	0.10909	0.065146	0.0543599	0.0161791	0.101587	0.0504701	0.0044737	0.0579449
CD3E+ Mac	0.118119	0.0522071	0.152633	0.039262	0.157992	0.330312	0.313899	0.0437107	0.238709	0.362066	0.264746	0.247723	0.042667	0.292693	0.0563044	0.0374088	0.0016592	0.323726	0.442507	0.311821	0.277521	0.31768	0.37095	0.205037	0.00583483	0.0222476	0.0316332	0	0	0.0959047	0.0778395	0.0713882	0.06879	0.0163657	0.0445182	0.0297782	0.00516113	0.0664594
FOLR2+ Mac	0.200856	0.181094	0.27485	0.185361	0.19999	0.392858	0.326499	0.177895	0.130399	0.431692	0.164495	0.28153	0.173813	0.338358	0.151797	0.107259	0.0110604	0.281777	0.435936	0.285294	0.329097	0.199499	0.331143	0.156072	0.00490749	0.0277706	0.119578	0	0	0.0820133	0.102249	0.0199843	0.0414014	0.0140637	0.175024	0.0751363	0.00108083	0.0458643
STMN1+ Mac	0.193509	0.300855	0.243294	0.0906692	0.313768	0.457305	0.416019	0.0941629	0.309108	0.47937	0.341229	0.318776	0.0933102	0.376993	0.169401	0.0801361	0.000850581	0.415796	0.526656	0.429843	0.298849	0.410012	0.467365	0.259595	0.00758711	0.0188139	0.0529338	0	0	0.0516725	0.0633742	0.0324445	0.0236325	0.00872876	0.217326	0.0426025	0.00232743	0.0402265
KRTs+ Mac	0.116212	0.0956118	0.127759	0.0919602	0.102535	0.145364	0.134407	0.102702	0.0859765	0.218982	0.0634995	0.252873	0.0957299	0.0844689	0.0829479	0.0896135	0.00205417	0.210031	0.265267	0.218898	0.235745	0.126207	0.245829	0.130009	0.00927421	0.0210363	0.0670977	0	0	0.0363829	0.0555149	0.0244344	0.0159808	0.00853949	0.0942008	0.0600543	0.00503189	0.0374762
CCL14+ Mac	0.198019	0.0963852	0.239993	0.0957995	0.10712	0.442868	0.405844	0.107224	0.297999	0.443258	0.311662	0.298333	0.108284	0.356522	0.0756875	0.0938377	0.00152106	0.266906	0.51879	0.397122	0.321413	0.390474	0.435386	0.254215	0.00815599	0.0155769	0.0674081	0	0	0.075057	0.0760406	0.0211998	0.0293231	0.0149209	0.0947696	0.0591715	0.00341044	0.0452657
vCAF	0.13443	0.177638	0.154445	0.0350198	0.25391	0.37067	0.361015	0.0563705	0.266913	0.390016	0.31457	0.164522	0.0541084	0.348849	0.0453307	0.0335945	0.0287361	0.307207	0.421327	0.31503	0.229227	0.344273	0.332154	0.160616	0.0549699	0.0848162	0.054042	0	0	0.0699389	0.03407	0.021946	0.0484649	0.0913622	0.186253	0.0445165	0.0256	0.12716
apCAF	0.221067	0.221653	0.302064	0.206477	0.239104	0.636787	0.597773	0.206264	0.307862	0.611639	0.499669	0.276397	0.191108	0.597038	0.202632	0.095808	0.0637871	0.325494	0.703726	0.33974	0.40502	0.518091	0.524114	0.239384	0.0991901	0.137127	0.178472	0	0	0.118469	0.107514	0.0324744	0.108687	0.123963	0.232596	0.119218	0.0441575	0.19048
iCAF	0.108225	0.0346248	0.134526	0.0258059	0.0324205	0.345044	0.326508	0.0271743	0.167895	0.372477	0.29079	0.223583	0.0263473	0.322513	0.0270491	0.0146189	0.0153616	0.185725	0.451043	0.174558	0.277643	0.323881	0.374536	0.176938	0.0194398	0.0358861	0.024923	0	0	0.0595898	0.0369905	0.0320155	0.0477198	0.0585988	0.0313835	0.0181898	0.0120265	0.0921143
myCAF	0	0	0	0	0	0	0	0	0	0	0	0	0	0	0	0	0	0	0	0	0	0	0	0	0	0	0	0	0	0	0	0	0	0	0	0	0	0
eCAF	0	0	0	0	0	0	0	0	0	0	0	0	0	0	0	0	0	0	0	0	0	0	0	0	0	0	0	0	0	0	0	0	0	0	0	0	0	0
Artery EC	0.121922	0.0447663	0.147142	0.0298426	0.158044	0.31535	0.30597	0.0536366	0.233851	0.352487	0.259336	0.212651	0.0485931	0.288183	0.0223503	0.0380468	0.0139721	0.308449	0.441509	0.297043	0.28491	0.317077	0.340918	0.185014	0.0438332	0.0647805	0.0465973	0	0	0.0697924	0.0393918	0.0152486	0.0418234	0.0405213	0.156667	0.0347852	0.0147143	0.0762702
Vein EC	0.116747	0.242096	0.291171	0.212293	0.251258	0.37421	0.347817	0.224412	0.269899	0.394465	0.307617	0.225539	0.208364	0.339193	0.220975	0.0184179	0	0.361905	0.509601	0.336092	0.314072	0.353536	0.392319	0.203298	0.000827203	0.00868712	0.0117755	0	0	0.0491047	0.0305819	0.0274675	0.024565	0.00399672	0.237807	0.00968968	0.00713713	0.0228303
Capillary EC	0.0912943	0.216641	0.261621	0.191493	0.227561	0.359727	0.320791	0.200924	0.253144	0.366471	0.294311	0.187683	0.203016	0.322112	0.214463	0	0	0.337076	0.49287	0.30245	0.30715	0.330775	0.356185	0.180907	0.0033781	0.0123778	0	0	0	0.0939497	0.0335778	0.0286943	0.0232124	0.00431002	0.218717	0	0.0237804	0.0146142
Lymphatic EC	0.138952	0.0383808	0.176393	0.0306019	0.272505	0.40894	0.37524	0.042615	0.286616	0.419786	0.312418	0.224669	0.0528792	0.358722	0.0101689	0.0221538	0.00552044	0.377392	0.532907	0.355415	0.318139	0.377276	0.398391	0.198953	0.0134836	0.0182696	0.0273425	0	0	0.0540521	0.0267756	0.0185926	0.020928	0.0192341	0.185015	0.00920025	0.00786488	0.0422995
DEFB1+ Cho	0.254847	0.319159	0.430833	0.243355	0.283628	0.463953	0.461608	0.34275	0.336144	0.509179	0.338867	0.302726	0.161437	0.371444	0.278675	0.146584	0.0129597	0.252993	0.536457	0.460717	0.297838	0.456134	0.431434	0.290142	0.106552	0.333302	0.124427	0	0	0.171111	0.109856	0.0406546	0.0865313	0.0784534	0.294856	0.0733578	0.0281247	0.172414
CCL4+ Cho	0.0835406	0.227912	0.242738	0.115211	0.208873	0.310818	0.295647	0.184135	0.247996	0.357255	0.277705	0.226406	0	0.29731	0.196746	0	0	0.331435	0.451427	0.303632	0.272198	0.318356	0.373145	0.192334	0	0.0291726	0	0	0	0.0350018	0.0399642	0.103663	0.0812614	0.00231049	0.200731	0	0.00353631	0.057881
PTTG1+ Cho	0	0.00733215	0.106068	0	0	0.285304	0.271171	0	0.14146	0.321228	0.248799	0.184353	0	0.273104	0	0	0	0.147649	0.358142	0.140309	0.18011	0.27464	0.317186	0.145752	0	0.0074811	0	0	0	0.009276	0.00963403	0.0269216	0.0215723	0	0	0	0.000971217	0.0157644
CCL21+ Cho	0.112796	0.237008	0.276683	0.00701132	0.2432	0.351674	0.344544	0.101423	0.271232	0.387763	0.308596	0.192928	0.024369	0.350968	0.157708	0.0156811	0.0137976	0.338079	0.449959	0.324093	0.249398	0.348009	0.360197	0.1825	0.0228047	0.0323858	0.0248762	0	0	0.0340585	0.0139768	0.00771781	0.0221719	0.034788	0.167749	0.0228293	0.0135984	0.0609415
TFFs+ Cho	0.349297	0.407758	0.535338	0.101043	0.349493	0.57048	0.564044	0.308661	0.398231	0.599417	0.391012	0.386286	0.175086	0.431896	0.327509	0.216967	0.0259641	0.535847	0.631616	0.556653	0.373777	0.544969	0.521283	0.36744	0.135639	0.439204	0.178312	0	0	0.240518	0.160907	0.0825667	0.142993	0.171088	0.364243	0.121373	0.0426113	0.313714

### Sheet: Table S4
Table S4 The weight of interactions between cell types in tumor tissue.
	CD4+ Tn	CD4+ Tem	Treg	CD8+ Tn	CD8+ Trm	CD8+ Tem	CD8+ Tpr	CD8+ Temra	cDC1	cDC2	pDC	Monocyte	NK	B cell	Plasma	Mast	Hepatocyte	IFI30+ Mac	IL8+ Mac	CD3E+ Mac	FOLR2+ Mac	STMN1+ Mac	KRTs+ Mac	CCL14+ Mac	vCAF	apCAF	iCAF	myCAF	eCAF	Artery EC	Vein EC	Capillary EC	Lymphatic EC	DEFB1+ Cho	PSCA+ Cho	CCL4+ Cho	PTTG1+ Cho	CCL21+ Cho	TFFs+ Cho
CD4+ Tn	0.106145	0.0869652	0.214072	0.118396	0.241982	0.268577	0.257645	0.077018	0.0952345	0.269091	0.214981	0.332437	0.0697435	0.182274	0.244209	0	0.00955327	0.311927	0.356906	0.300632	0.276495	0.23155	0.248296	0.0883097	0.0116128	0.028162	0.0821142	0.0384743	0.0266733	0.042546	0.0986599	0.0417443	0.0373392	0.00424948	0.0217406	0.201052	0.0152504	0.0283248	0.0119534
CD4+ Tem	0.104772	0.0755676	0.188878	0.116885	0.238904	0.258067	0.24884	0.0759896	0.0906024	0.255316	0.206931	0.30364	0.0631751	0.180115	0.241111	0	0	0.286311	0.327455	0.284478	0.263552	0.214105	0.231558	0.0100231	0.00262593	0.0156752	0.0684156	0.0267056	0.0115187	0.0344901	0.0940484	0.0417486	0.0367406	0	0.00554422	0.0960282	0.00477812	0.0180831	0
Treg	0.126649	0.108412	0.274518	0.140893	0.292566	0.328767	0.312092	0.0924778	0.117842	0.325478	0.253274	0.380643	0.0861499	0.332976	0.307905	0.115199	0.0406279	0.365678	0.40836	0.356405	0.33032	0.284667	0.306537	0.121115	0.0253031	0.0318469	0.107719	0.0371264	0.057854	0.0752311	0.124658	0.0598612	0.0597158	0.0304351	0.0619671	0.244919	0.0469147	0.0469746	0.0356135
CD8+ Tn	0.102222	0.0879013	0.215173	0.114078	0.233185	0.261869	0.250636	0.0740826	0.0930659	0.263942	0.210209	0.331646	0.0693876	0.176093	0.251912	0	0.0130832	0.296235	0.361265	0.295333	0.270649	0.229208	0.245073	0.0371449	0.0158915	0.0635265	0.0963809	0.067434	0.0316853	0.0415893	0.121426	0.0743246	0.0366371	0.00583119	0.039959	0.103884	0.0133146	0.0245714	0.0163556
CD8+ Trm	0.124418	0.0902901	0.224675	0.138451	0.2895	0.304821	0.300243	0.0907862	0.127255	0.326317	0.252747	0.375949	0.0756809	0.327464	0.291049	0.113144	0.00962204	0.364238	0.441969	0.350976	0.327191	0.292457	0.294579	0.116098	0	0.0711264	0.0999062	0.0802334	0.025055	0.0351977	0.148641	0.078919	0.0331196	0.00785298	0.0377419	0.227349	0.0100298	0.0212708	0.0103309
CD8+ Tem	0.0851209	0	0.0643338	0.0952036	0.194705	0.116794	0.113178	0	0.0733912	0.221716	0.171796	0.294813	0.0508826	0.148679	0.110177	0	0	0.248017	0.318122	0.247042	0.224592	0.18454	0.20191	0.0293267	0	0.0399383	0.0150846	0.0555626	0.0181771	0.0434177	0.0504176	0.0721692	0.0487129	0	0.0153706	0.0778745	0.00460443	0.0227281	0
CD8+ Tpr	0.117669	0.0791745	0.215444	0.129047	0.270488	0.286823	0.28251	0.0888971	0.112136	0.29888	0.222141	0.353889	0.0766117	0.18903	0.262	0.0131813	0.00380572	0.329378	0.410032	0.320059	0.288358	0.257945	0.258012	0.0477657	0	0.0633618	0.0876731	0.0792495	0.0346869	0.053627	0.135056	0.0941168	0.0573004	0.00310267	0.039338	0.111536	0.0159389	0.0292184	0.00408785
CD8+ Temra	0.102511	0.0738848	0.184767	0.114396	0.233832	0.252654	0.243594	0.0742981	0.0886168	0.260586	0.202965	0.334475	0.0617498	0.176548	0.236007	0	0	0.291325	0.372286	0.289977	0.265499	0.217832	0.237353	0.0284106	0	0.0587246	0.0848537	0.0704307	0.016826	0.0241606	0.121144	0.0753589	0.0315547	0	0.0238578	0.093936	0	0.0126077	0
cDC1	0.197605	0.120206	0.333567	0.228261	0.368987	0.413106	0.396779	0.163388	0.163837	0.377613	0.274147	0.453343	0.155081	0.369316	0.309124	0.166668	0.0106388	0.413267	0.497977	0.423447	0.35252	0.324018	0.318126	0.10489	0.0287665	0.0284357	0.11181	0.0286086	0.0555884	0.042989	0.102356	0.0311424	0.0425699	0.0184665	0.0589931	0.289452	0.0447759	0.0354877	0.0184167
cDC2	0.189139	0.12307	0.334335	0.216391	0.356179	0.402297	0.382142	0.155634	0.158859	0.373032	0.269952	0.459198	0.147649	0.359209	0.316709	0.159947	0.0176405	0.406842	0.494745	0.416578	0.34935	0.32005	0.318401	0.129233	0.0345683	0.0346107	0.114121	0.0416693	0.0700752	0.103871	0.129083	0.0812732	0.0917088	0.0205317	0.0658902	0.283631	0.0529805	0.0590292	0.0235631
pDC	0.0942289	0.00760755	0.088695	0.106049	0.122297	0.141824	0.1354	0.0176723	0.0804959	0.214341	0.165393	0.249556	0.0183434	0.147227	0.122145	0.017685	0.0143552	0.235277	0.276121	0.138773	0.117421	0.0853965	0.0917948	0.00829335	0.024174	0.00441324	0.00607101	0.0101369	0.0263242	0.0320133	0.0135537	0.0224045	0.0260019	0.00690343	0.0265449	0.0911649	0.017229	0.0115643	0
Monocyte	0.1618	0.0946023	0.302699	0.180127	0.326462	0.369864	0.361786	0.118092	0.138742	0.356327	0.241453	0.428565	0.103675	0.313415	0.321867	0.0712699	0.0384226	0.388483	0.480205	0.393999	0.324481	0.312076	0.309304	0.158854	0.0513641	0.0750558	0.138017	0.105702	0.176344	0.222334	0.198214	0.155664	0.201686	0.0621338	0.125273	0.266235	0.118051	0.123643	0.0206194
NK	0.144928	0.105854	0.27328	0.16085	0.328369	0.355602	0.342268	0.106426	0.25078	0.375482	0.28233	0.415572	0.0889729	0.377723	0.332788	0.132075	0.0241387	0.413684	0.483818	0.395873	0.386397	0.319356	0.32653	0.117562	0.00161008	0.0485834	0.109623	0.054166	0.045207	0.0209252	0.141125	0.0634763	0.0245037	0.030455	0.167018	0.26644	0.0235693	0.012186	0.00659494
B cell	0.100501	0.0723906	0.18563	0.112182	0.22932	0.247837	0.238926	0.0727962	0.0903671	0.249359	0.206033	0.279514	0.060485	0.173367	0.231466	0	0	0.277961	0.304868	0.272096	0.258873	0.210561	0.219743	0.00353538	0	0.00143316	0	0	0	0	0.0574566	0.00368171	0	0	0	0.0920767	0	0	0
Plasma	0.104115	0.0750781	0.19366	0.118769	0.23743	0.256494	0.255215	0.0754976	0.090025	0.258726	0.20578	0.316705	0.065316	0.179079	0.246814	0	0	0.295783	0.343454	0.291254	0.267337	0.223197	0.235137	0.00503179	0.0197951	0.0238795	0.0731183	0.0365386	0.025084	0.0352995	0.0925901	0.0296491	0.036804	0.0132375	0.0332761	0.0954199	0.0286026	0.021464	0.0111311
Mast	0.102415	0.0738135	0.188773	0.120005	0.233617	0.252425	0.243372	0.0742265	0.0947902	0.289716	0.202797	0.372614	0.0616895	0.176397	0.235791	0	0.00708835	0.318428	0.382223	0.306268	0.291624	0.241947	0.251405	0.00400116	0.00173748	0	0.0614695	0	0.0103971	0	0.0586045	0	0	0.00982286	0.0161522	0.0938474	0.00663097	0	0
Hepatocyte	0.310868	0.200891	0.449476	0.334903	0.469093	0.562625	0.608093	0.279568	0.341012	0.511029	0.488802	0.612876	0.203624	0.451095	0.519184	0.308822	0.154246	0.68155	0.836826	0.589642	0.491591	0.507856	0.515878	0.370254	0.1815	0.233784	0.404746	0.290576	0.580757	0.311665	0.336977	0.139344	0.310945	0.248258	0.528134	0.447241	0.366891	0.269985	0.322408
IFI30+ Mac	0.277373	0.175357	0.52339	0.308307	0.537227	0.59635	0.604884	0.232596	0.209145	0.522556	0.334365	0.648286	0.209664	0.464846	0.516453	0.336833	0.0940569	0.625176	0.801565	0.607917	0.482798	0.489901	0.489491	0.250111	0.153839	0.202814	0.303981	0.281638	0.48323	0.321688	0.336446	0.17378	0.286617	0.484064	0.417942	0.421642	0.293838	0.277617	0.132686
IL8+ Mac	0.145752	0.0415169	0.150645	0.171065	0.19726	0.231284	0.207839	0.0841465	0.0659497	0.166597	0.170441	0.252872	0.0864891	0.171564	0.162177	0.0826308	0.0216631	0.203732	0.309632	0.206117	0.148202	0.0964404	0.132982	0.0840542	0.0401597	0.0436887	0.0439583	0.0768686	0.120607	0.188725	0.136175	0.150336	0.167924	0.0404782	0.0947643	0.0815801	0.0787865	0.0914022	0.0219422
CD3E+ Mac	0.175322	0.110341	0.34145	0.179788	0.370266	0.410457	0.400001	0.117215	0.238886	0.39013	0.269738	0.484767	0.10616	0.362742	0.3638	0.181274	0.0236162	0.438566	0.544716	0.440582	0.38197	0.343953	0.354177	0.151688	0.0390649	0.0678503	0.150414	0.104977	0.156566	0.168575	0.201776	0.124907	0.159664	0.0331081	0.196143	0.298577	0.0930697	0.107673	0.0251762
FOLR2+ Mac	0.157841	0.0128947	0.194706	0.190168	0.21374	0.251132	0.249145	0.0599657	0.095762	0.291563	0.208377	0.367816	0.106811	0.212915	0.211838	0.0912615	0.0226287	0.357913	0.446942	0.343542	0.182775	0.262719	0.262598	0.0680512	0.0659228	0.0807827	0.092934	0.112133	0.204347	0.168682	0.107549	0.100072	0.159611	0.0669841	0.128651	0.158345	0.120581	0.117869	0.0444178
STMN1+ Mac	0.265687	0.167669	0.488466	0.293121	0.515567	0.575088	0.568751	0.220652	0.322398	0.514616	0.342782	0.633957	0.205042	0.472361	0.458089	0.291591	0.0557837	0.597563	0.744593	0.587462	0.480303	0.467789	0.46993	0.205131	0.113134	0.145994	0.247191	0.18409	0.325322	0.193125	0.238674	0.103484	0.171095	0.125009	0.333453	0.408897	0.201771	0.180879	0.0946744
KRTs+ Mac	0.191086	0.130089	0.369864	0.211322	0.40337	0.442611	0.446867	0.145685	0.147248	0.409692	0.280678	0.518726	0.128924	0.386913	0.388677	0.224026	0.0435192	0.496116	0.602929	0.472771	0.402924	0.374185	0.375805	0.186459	0.0838366	0.113082	0.194645	0.172435	0.275749	0.255396	0.240502	0.151387	0.235558	0.109018	0.292816	0.318292	0.176231	0.16932	0.0801552
CCL14+ Mac	0.135955	0.0867613	0.233737	0.156022	0.279757	0.306905	0.296542	0.0992823	0.110185	0.297135	0.220673	0.364727	0.0899272	0.197757	0.258452	0.0227463	0	0.330266	0.395083	0.331224	0.292004	0.252072	0.2598	0.0368267	0.0229773	0.0223311	0.0817716	0.0363193	0.0410042	0.0883086	0.12283	0.0730401	0.0876656	0	0.0197706	0.219929	0.0242664	0.0436509	0.000615783
vCAF	0.111199	0.0976648	0.206791	0.12746	0.247126	0.273594	0.275778	0.0827778	0.103765	0.27452	0.22068	0.328031	0.0811772	0.187875	0.281379	0.0118983	0.0559238	0.305101	0.362784	0.305584	0.283208	0.240685	0.262869	0.0573387	0.0656393	0.0553215	0.0984091	0.10146	0.107669	0.157986	0.154238	0.088607	0.141429	0.0685424	0.118087	0.214728	0.112784	0.0848537	0.0730206
apCAF	0.181197	0.162166	0.243708	0.204389	0.307064	0.418004	0.42536	0.103743	0.159848	0.342455	0.375674	0.435393	0.148022	0.283034	0.401735	0.047174	0.124277	0.440601	0.588065	0.406054	0.347257	0.32613	0.353108	0.108269	0.151768	0.136628	0.17226	0.166544	0.235558	0.198437	0.236901	0.0882428	0.206896	0.176183	0.277241	0.221773	0.245217	0.139723	0.173423
iCAF	0.13766	0.101802	0.257315	0.152925	0.312259	0.351432	0.335699	0.100861	0.119637	0.3409	0.262484	0.434077	0.0842343	0.360019	0.327563	0.141307	0.00759982	0.388497	0.454333	0.382444	0.351633	0.296369	0.311396	0.088076	0.0298282	0.0380067	0.102183	0.0535136	0.051601	0.0587283	0.119791	0.0383349	0.0632783	0.0243952	0.150166	0.251874	0.033663	0.0248228	0.0237384
myCAF	0.129547	0.128159	0.252876	0.146634	0.294235	0.350975	0.369032	0.0946785	0.145516	0.348715	0.280682	0.393169	0.118623	0.34012	0.321076	0.14702	0.0682477	0.372966	0.454561	0.388945	0.335354	0.319853	0.339253	0.119484	0.073399	0.0930222	0.141402	0.098026	0.156006	0.0737965	0.145889	0.0210716	0.0902634	0.107586	0.164939	0.286679	0.141585	0.0639787	0.0744694
eCAF	0.142386	0.166342	0.293182	0.161357	0.322738	0.403066	0.440482	0.104476	0.290249	0.404017	0.322067	0.476031	0.151396	0.371543	0.413941	0.177779	0.125997	0.482735	0.599166	0.452794	0.388866	0.388025	0.411317	0.175757	0.126586	0.135676	0.172213	0.158985	0.231082	0.210732	0.225624	0.103016	0.216053	0.17941	0.382287	0.345079	0.245063	0.139233	0.1803
Artery EC	0.170224	0.121835	0.237205	0.189183	0.298975	0.372739	0.372612	0.104802	0.137142	0.31339	0.309703	0.377108	0.126414	0.239597	0.225216	0.0426416	0.0560777	0.34479	0.450216	0.369253	0.302103	0.282271	0.297744	0.054212	0.0872995	0.0767643	0.0744886	0.0825214	0.125833	0.0913011	0.144046	0.0463926	0.103446	0.0816526	0.153291	0.181162	0.126491	0.0680381	0.0815828
Vein EC	0.150162	0.0969667	0.281873	0.159803	0.33424	0.365039	0.359908	0.11005	0.124377	0.352117	0.253394	0.432011	0.0976556	0.344931	0.312395	0.152308	0.0170307	0.399115	0.471232	0.381901	0.339442	0.295215	0.315577	0.108615	0.0359885	0.0379866	0.0926274	0.06657	0.0845362	0.0933298	0.126259	0.0590077	0.102504	0.0262583	0.0863527	0.252289	0.0523219	0.0464797	0.0251849
Capillary EC	0.115139	0.0808831	0.211781	0.131454	0.253922	0.277669	0.270606	0.0875361	0.098874	0.26617	0.206356	0.309245	0.0758899	0.183173	0.2479	0.0153268	0	0.298271	0.351544	0.296403	0.26696	0.227969	0.233127	0.0203698	0.0356188	0.0249692	0.0748675	0.0331886	0.0319902	0.0527056	0.117157	0.0451838	0.063417	0.0157205	0.0390832	0.109792	0.0318222	0.0238459	0.0181371
Lymphatic EC	0.136355	0.129486	0.254723	0.149596	0.300339	0.327618	0.385168	0.103965	0.117436	0.320732	0.240666	0.3999	0.132538	0.326241	0.312102	0.125423	0.0435327	0.374312	0.438203	0.365001	0.327186	0.326472	0.288749	0.0747938	0.0417239	0.0533294	0.0956991	0.0616714	0.155029	0.0726946	0.125885	0.0400218	0.11945	0.0759015	0.195087	0.28509	0.162727	0.0793653	0.0830576
DEFB1+ Cho	0.32069	0.18514	0.407031	0.334926	0.451725	0.512426	0.538281	0.281446	0.335467	0.482658	0.492659	0.553509	0.266884	0.466813	0.494824	0.238451	0.111432	0.774236	0.685383	0.544698	0.463861	0.453632	0.473457	0.330655	0.102072	0.124307	0.313514	0.158554	0.382314	0.24128	0.361549	0.144059	0.231754	0.163748	0.408374	0.413869	0.345798	0.153239	0.267318
PSCA+ Cho	0.182644	0.180103	0.364172	0.201962	0.373125	0.437138	0.4859	0.149465	0.167638	0.426158	0.311887	0.542425	0.16874	0.380912	0.428808	0.234283	0.166822	0.489311	0.642975	0.491047	0.401451	0.421708	0.43564	0.248362	0.173201	0.220313	0.243892	0.257598	0.446811	0.35038	0.325595	0.211464	0.352502	0.26821	0.444108	0.361322	0.365844	0.264059	0.223576
CCL4+ Cho	0.14666	0.112916	0.281069	0.165124	0.332203	0.361159	0.352232	0.107756	0.245057	0.357258	0.39296	0.423611	0.0956017	0.381925	0.334911	0.133678	0.00796108	0.401137	0.463911	0.398994	0.36848	0.308329	0.327997	0.114263	0.00826615	0.0391191	0.109836	0.0555686	0.0423706	0.0546997	0.140959	0.067699	0.0571494	0.00882533	0.142698	0.272695	0.0172013	0.0320784	0.00663124
PTTG1+ Cho	0.182582	0.189217	0.386335	0.201777	0.405368	0.496169	0.534327	0.167244	0.299666	0.468615	0.456937	0.562387	0.182359	0.434427	0.472825	0.26147	0.150196	0.531733	0.691568	0.537669	0.431713	0.457403	0.470572	0.24031	0.162611	0.209399	0.253839	0.246373	0.417558	0.300038	0.308141	0.147974	0.307119	0.244648	0.506649	0.399078	0.340464	0.243322	0.212142
CCL21+ Cho	0.139315	0.133509	0.258474	0.156509	0.29677	0.370515	0.384148	0.101259	0.151995	0.345845	0.286377	0.402519	0.13357	0.334453	0.346927	0.152696	0.0877442	0.386569	0.486431	0.39196	0.328415	0.320726	0.339479	0.132386	0.0899221	0.094424	0.135342	0.115746	0.17109	0.135659	0.197102	0.0645935	0.151644	0.124455	0.207463	0.293128	0.180028	0.0985394	0.125869
TFFs+ Cho	0.211113	0.181428	0.45324	0.23748	0.45922	0.54044	0.582072	0.168101	0.307538	0.484692	0.338764	0.564038	0.187631	0.423122	0.448245	0.311569	0.144308	0.571766	0.722596	0.566657	0.450742	0.478901	0.489314	0.208771	0.175463	0.239951	0.30105	0.302953	0.503382	0.299341	0.317262	0.130172	0.285566	0.241664	0.514322	0.418245	0.360059	0.263859	0.178481
